# Degron-modified Cas12a enhances single-cell CRISPR screening

**DOI:** 10.1101/2024.12.08.627374

**Authors:** Valentina Snetkova, Carolina Galan, Romain Lopez, Antonio R. Rios, Takamasa Kudo, Kristel Dorighi, Søren Warming, Benjamin J. Haley

## Abstract

Single-cell CRISPR (Perturb-seq) screens have primarily relied on Cas9 whereas Cas12a, despite its unique effectiveness for multiplex guide expression, remains underexplored. This may be due to Cas12a’s guide RNA array (pre-crRNA) self-processing activity and the subsequent challenges associated with pre-crRNA sequence recovery. By developing modified pre-crRNA expression vectors and a degron-based Cas12a system, we overcome the self-processing constraint, allowing for accurate detection of pre-crRNAs at the single-cell level, thus greatly expanding possibilities for future Perturb-seq efforts.
