## Supplementary material for "Degron-modified Cas12a enhances single-cell CRISPR screening": FACS data

### Sheet: Fig2
FACS Data
MFI = median fluorescence intensity
%+ = percent of positive cells (see Extended Data Fig. 1 for details on FACS gating)
		CD47-FITC	CD47-FITC	CD63-PECy7	CD63-PECy7	CD81-APC	CD81-APC	CD9-PE	CD9-PE
Condition	Guide	MFI	%+	MFI	%+	MFI	%+	MFI	%+
Cas12a	Guide_025	99.0826	80.9	89.7731	98.6	88.0512	96.1	86.1602	98
Cas12a	Guide_025	102.523	83.3	105.603	99.2	105.167	97.9	105.821	99.1
Cas12a	Guide_025	98.3945	80.8	104.624	99.1	106.782	98	108.019	99.3
Cas12a	Guide_034	19.4037	17.2	14.7473	35.4	16.7115	44.2	0.769865	4.08
Cas12a	Guide_034	19.4037	15.6	16.8099	41.5	12.723	40	0.684219	3.17
Cas12a	Guide_034	22.9817	22.6	18.3568	46.4	12.723	38.6	0.623315	3.08
Cas12aDeg	Guide_025	100.452	60.9	91.8264	95.5	98.9691	95.3	95.6998	98.5
Cas12aDeg	Guide_025	99.0969	59.6	99.5209	96.2	98.6082	95	103.792	97
Cas12aDeg	Guide_025	100.452	60.9	108.653	97.2	102.423	95.1	100.509	98.6
Cas12aDeg	Guide_034	29.3852	19.4	17.2492	31	24.2268	49.4	1.81001	21.6
Cas12aDeg	Guide_034	30.7398	20.1	18.9402	33.3	20.8763	46.7	1.36815	19.8
Cas12aDeg	Guide_034	29.3852	20.4	19.7012	34.1	17.1134	43.5	1.18538	18.8
Cas12a_1uMdTagV1	Guide_025	97.9592	82.2	91.6622	98.9	94.6055	98	97.4146	98.3
Cas12a_1uMdTagV1	Guide_025	100.68	83.6	105.143	99.3	102.092	98.7	107.408	98.9
Cas12a_1uMdTagV1	Guide_025	101.361	83.1	103.194	99.2	103.303	98.6	95.1778	99.6
Cas12a_1uMdTagV1	Guide_034	25.3061	21	27.9372	66.8	17.5046	49.8	0.569796	4.14
Cas12a_1uMdTagV1	Guide_034	20.9524	16.8	23.2269	57.3	15.3028	47.6	0.55259	3.7
Cas12a_1uMdTagV1	Guide_034	20.068	15.8	23.0644	56.8	13.7248	46	0.501632	3.58
Cas12aDeg_1uMdTagV1	Guide_025	100	52.8	91.91	90.9	91.7915	90.5	93.6094	95.1
Cas12aDeg_1uMdTagV1	Guide_025	96.837	51	100.035	91.8	95.3265	90.9	110.726	97.2
Cas12aDeg_1uMdTagV1	Guide_025	103.163	54.7	108.055	94.1	112.882	94	95.6646	96.1
Cas12aDeg_1uMdTagV1	Guide_034	81.2652	42.8	99.5076	85.2	101.438	88.7	8.46085	51.8
Cas12aDeg_1uMdTagV1	Guide_034	78.1022	41.5	97.8192	84.1	94.4278	87.6	9.54095	52.8
Cas12aDeg_1uMdTagV1	Guide_034	74.9392	39	85.1565	81.8	79.0893	83.8	6.81068	49.4
Unpaired two-sample t-test with Welch’s correction (aka Welch’s t-test), p-value
		CD47-FITC	CD47-FITC	CD63-PECy7	CD63-PECy7	CD81-APC	CD81-APC	CD9-PE	CD9-PE
Condition1	Condition2	MFI	%+	MFI	%+	MFI	%+	MFI	%+
Cas12a_Guide_025	Cas12a_Guide_034	1.47544e-06	0.000284546	0.0027572	0.00292875	0.00344194	0.000239304	0.0048594	1.18598e-08
Cas12aDeg_Guide_025	Cas12aDeg_Guide_034	4.11471e-08	7.85671e-07	0.00300202	8.69414e-06	3.17743e-05	0.00119707	0.000529419	1.15639e-06
Cas12a_1uMdTagV1_Guide_025	Cas12a_1uMdTagV1_Guide_034	1.07522e-05	0.000290602	0.00109275	0.006885	0.000229313	0.000300392	0.00142547	4.7152e-07
Cas12aDeg_1uMdTagV1_Guide_025	Cas12aDeg_1uMdTagV1_Guide_034	0.00106056	0.00162138	0.419752	0.00347687	0.419096	0.0557645	0.0029165	1.87905e-05

### Sheet: Ext data Fig1
FACS Data
	MFI = median fluorescence intensity
	%+ = percent of positive cells (see Extended Data Fig. 1 for details on FACS gating)
		CD47-FITC	CD47-FITC	CD63-PECy7	CD63-PECy7			CD81-APC	CD81-APC	CD9-PE	CD9-PE
	Guide	MFI	%+	MFI	%+		Guide	MFI	%+	MFI	%+
	Guide_025	99.1074	99.4	101.649	99.7		Guide_025	99.6072	98.7	99.7908	98.2
	Guide_025	100.893	99.4	98.3515	99.1		Guide_025	100.393	98.9	100.209	98.1
	Guide_034	10.314	5.13	1.53225	4.03		Guide_026	13.1972	43.9	0.268214	1.87
	Guide_034	9.8843	5.04	1.49121	4.55		Guide_026	9.86646	37.4	0.268214	1.68
	Guide_035	12	7.34	1.79219	4.3		Guide_027	9.70935	40	0.243485	1.79
	Guide_035	11.6364	8.15	1.65538	4.33		Guide_027	7.79262	39.4	0.268214	1.81
	Guide_036	12.6612	8.21	1.9974	4.45		Guide_028	16.1822	44.1	0.342401	5.91
	Guide_036	12.4298	8.89	1.95636	5.34		Guide_028	16.4022	44.6	0.36713	6.62
	Guide_037	12.4628	8	2.25734	15.5		Guide_029	20.5813	50.1	0.292943	3.78
	Guide_037	11.0744	6.2	1.97004	14.3		Guide_029	22.9379	52.6	0.292943	3.43
	Guide_038	12.2645	7.25	5.45865	39.1		Guide_030	81.4768	96.9	71.5427	97.3
	Guide_038	9.32231	5.05	3.78959	40.5		Guide_030	96.465	98.3	73.9205	97.2
	Guide_039	75.9339	96.6	78.4869	99.1		Guide_031	103.661	99	103.69	98.1
	Guide_039	79.3388	97.4	82.2902	99.3		Guide_031	108.782	98.9	99.5815	97.8
	Guide_040	77.2562	96.4	70.2647	98.8		Guide_032	83.425	96.6	61.3848	93
	Guide_040	90.1818	98.6	86.1071	99.4		Guide_032	89.8665	97.1	70.6867	93.4
	Guide_041	69.5207	91.3	85.3684	99.3		Guide_033	78.0833	96	71.6949	96.5
	Guide_041	65.8182	90.7	74.5742	98.8		Guide_033	75.8523	95.1	74.2248	96.7
	Guide_042	44.9587	63.4	89.9241	98.8
	Guide_042	44.4628	62.1	85.7377	98.5
Unpaired two-sample t-test with Welch’s correction (aka Welch’s t-test), p-value
		CD47-FITC	CD47-FITC	CD63-PECy7	CD63-PECy7				CD81-APC	CD81-APC	CD9-PE	CD9-PE
Condition1	Condition2	MFI	%+	MFI	%+		Condition1	Condition2	MFI	%+	MFI	%+
Guide_025	Guide_034	0.00393146	0.000303747	0.010643	2.11e-05		Guide_025	Guide_026	0.00815256	0.0353796	0.00133567	2.55734e-05
Guide_025	Guide_035	0.00458515	0.00281304	0.0105449	0.00195592		Guide_025	Guide_027	0.00184074	0.00114463	0.00128321	0.000187689
Guide_025	Guide_036	0.00565644	0.0023825	0.0106935	9.93e-05		Guide_025	Guide_028	0.00140529	0.000657285	0.0012845	0.0020098
Guide_025	Guide_037	0.000251254	0.00620736	0.0101451	0.00060672		Guide_025	Guide_029	0.00431109	0.0160967	0.00133601	0.000462563
Guide_025	Guide_038	0.00121013	0.00750938	0.00217255	0.00192248		Guide_025	Guide_030	0.379415	0.3317	0.0235294	0.00611627
Guide_025	Guide_039	0.0184793	0.105137	0.0170067	0.62483		Guide_025	Guide_031	0.242123	0.349886	0.571295	0.39587
Guide_025	Guide_040	0.2352	0.334095	0.209801	0.552786		Guide_025	Guide_032	0.146183	0.0512815	0.0860924	0.0183611
Guide_025	Guide_041	0.0138029	0.0227268	0.143314	0.467328		Guide_025	Guide_033	0.0168834	0.075547	0.0258266	0.0155112
Guide_025	Guide_042	0.00591143	0.0112895	0.0494166	0.198727

### Sheet: Ext data Fig2b
FACS Data
MFI = median fluorescence intensity
%+ = percent of positive cells (see Extended Data Fig. 1 for details on FACS gating)
		CD47-FITC	CD47-FITC				CD63-PECy7	CD63-PECy7				CD81-APC	CD81-APC				CD9-PE	CD9-PE
	Guide	MFI	%+				MFI	%+				MFI	%+				MFI	%+
	Guide_025	77.5589	87.2			Guide_025	89.7804	86			Guide_025	97.5533	99.2			Guide_025	131.994	99.4
	Guide_025	113.964	98.2			Guide_025	105.442	96.7			Guide_025	103.499	99.5			Guide_025	80.84	99.1
	Guide_025	108.477	98			Guide_025	104.777	96.9			Guide_025	98.9476	99.3			Guide_025	87.1663	99.3
	Guide_034	3.38727	37.6			Guide_034	6.24157	36.4			Guide_026	11.7864	49.4			Guide_026	0.126188	4.84
	Guide_034	3.25009	41.9			Guide_034	6.50164	37.3			Guide_026	10.1815	48.3			Guide_026	0.151978	8.76
	Guide_034	3.38727	36.6			Guide_034	5.83703	34.5			Guide_026	11.3128	49			Guide_026	0.126188	4.44
	Guide_045	7.04889	41.8			Guide_046	0.965132	8.46			Guide_045	9.62904	45.4			Guide_046	0.692344	29.8
	Guide_045	6.50018	40.2			Guide_046	0.927567	9.01			Guide_045	8.57669	43.9			Guide_046	0.595631	27.7
	Guide_045	6.50018	39.4			Guide_046	0.965132	9.65			Guide_045	8.91871	43.9			Guide_046	0.69695	29.5
	Guide_109	103.621	98.8			Guide_109	98.6109	94.4			Guide_109	97.6542	98.7			Guide_109	105.954	96.2
	Guide_109	100.279	98.6			Guide_109	98.8328	96.2			Guide_109	97.4495	98.8			Guide_109	80.875	97.2
	Guide_109	96.1003	93.5			Guide_109	102.556	84.4			Guide_109	104.896	93.2			Guide_109	113.171	92.4
	Guide_110	19.5334	35.7			Guide_110	5.30166	32.9			Guide_110	24.4647	61.4			Guide_110	0.278057	28.6
	Guide_110	20.0557	22			Guide_110	0.949367	12.2			Guide_110	10.7225	43.9			Guide_110	0.228801	14.6
	Guide_110	11.5947	13.5			Guide_110	1.29706	16.2			Guide_110	16.3525	62.2			Guide_110	0.219268	16.2
	Guide_111	99.4921	99.2			Guide_111	97.4374	97			Guide_111	97.1028	99.3			Guide_111	89.899	97.7
	Guide_111	98.6854	99.4			Guide_111	101.488	98			Guide_111	102.997	99.6			Guide_111	108.62	98.6
	Guide_111	101.823	99.3			Guide_111	101.075	97.8			Guide_111	99.9004	99.5			Guide_111	101.481	97.8
	Guide_112	10.5766	12.1			Guide_112	0.993207	5.82			Guide_112	16.0254	53.1			Guide_112	0.236978	9.33
	Guide_112	11.0248	13.3			Guide_112	0.95967	6.31			Guide_112	14.9932	52.1			Guide_112	0.253044	11.1
	Guide_112	9.32178	11			Guide_112	0.926133	6.35			Guide_112	16.7316	53.8			Guide_112	0.261077	12.3
	Guide_113	99.7979	99.3			Guide_113	97.8468	96			Guide_113	104.858	99.2			Guide_113	99.6482	99.2
	Guide_113	101.964	99.6			Guide_113	105.864	97.9			Guide_113	102.557	99.6			Guide_113	103.088	99.3
	Guide_113	98.2385	99.4			Guide_113	96.2895	96.5			Guide_113	92.5846	99.1			Guide_113	97.2641	99
	Guide_114	9.87583	11.6			Guide_114	1.14775	7.17			Guide_114	16.8175	53.1			Guide_114	0.243539	9.47
	Guide_114	9.7892	11.8			Guide_114	1.11026	5.79			Guide_114	14.4866	50			Guide_114	0.262766	10.7
	Guide_114	9.70257	10.4			Guide_114	0.963184	5.12			Guide_114	16.729	52.7			Guide_114	0.258494	10.2
Unpaired two-sample t-test with Welch’s correction (aka Welch’s t-test), p-value
		CD47-FITC	CD47-FITC				CD63-PECy7	CD63-PECy7				CD81-APC	CD81-APC				CD9-PE	CD9-PE
Condition 1	Condition 2	MFI	%+		Condition 1	Condition 2	MFI	%+		Condition 1	Condition 2	MFI	%+		Condition 1	Condition 2	MFI	%+
Guide_025	Guide_034	0.013466	0.00118306		Guide_025	Guide_034	0.00292435	0.00269753		Guide_025	Guide_026	0.000179439	1.19839e-05		Guide_025	Guide_026	0.0250219	0.00020683
Guide_025	Guide_046	0.0144092	0.00344701		Guide_025	Guide_046	0.00265449	0.00168184		Guide_025	Guide_045	0.000272586	5.18737e-05		Guide_025	Guide_046	0.0252776	6.63796e-05
Guide_109	Guide_110	2.81757e-05	0.00506128		Guide_109	Guide_110	9.29695e-07	0.00174245		Guide_109	Guide_110	0.000211311	0.014121		Guide_109	Guide_110	0.00948779	0.00154844
Guide_111	Guide_112	2.8106e-06	5.14931e-05		Guide_111	Guide_112	0.000168244	6.61138e-08		Guide_111	Guide_112	0.000148293	7.10558e-05		Guide_111	Guide_112	0.0029771	2.07279e-05
Guide_113	Guide_114	0.000139056	1.2099e-05		Guide_113	Guide_114	0.000894405	4.3933e-08		Guide_113	Guide_114	0.00140712	0.000315562		Guide_113	Guide_114	0.000287007	5.31787e-06

### Sheet: Ext data Fig2d
FACS Data
MFI = median fluorescence intensity
%+ = percent of positive cells (see Extended Data Fig. 1 for details on FACS gating)
	CD81-APC	CD81-APC
Guide	MFI	%+
Guide_025	89.5597	98.3
Guide_025	110.44	99.1
Guide_101	59.7275	81.7
Guide_101	63.1027	82.5
Guide_102	55.87	79.3
Guide_102	54.0461	78.2
Guide_105	65.7862	81.8
Guide_105	57.7568	80.7
Guide_106	54.2558	78.5
Guide_106	50.7128	78.1
Guide_103	52.8092	81.1
Guide_103	52.8092	80.3
Guide_104	45.9748	76.5
Guide_104	47.3166	77.2
Guide_107	43.1027	76.1
Guide_107	43.3543	76
Guide_108	40.4822	74.2
Guide_108	41.5723	74.8
Unpaired two-sample t-test with Welch’s correction (aka Welch’s t-test), p-value
		CD81-APC	CD81-APC
Condition 1	Condition 2	MFI	%+
Guide_025	Guide_101	0.16049	0.00115925
Guide_025	Guide_102	0.14268	0.00187076
Guide_025	Guide_105	0.135106	0.00238803
Guide_025	Guide_106	0.129352	0.00270131
Guide_025	Guide_103	0.13861	0.000986194
Guide_025	Guide_104	0.121788	0.000657498
Guide_025	Guide_107	0.115737	0.0100529
Guide_025	Guide_108	0.110753	0.000684401
